# Specialised root hair cells facilitate rhizobial infection

**DOI:** 10.64898/2026.04.10.717526

**Authors:** Manuel Frank, Huijun Liu, Lavinia Ionna Fechete, Jule Salfeld, Fabian van Beveren, Emma Kleister Sørensen Birkeskov, Henriette Rübsam, Nikolaj Birkebæk Abel, Marcin Nadzieja, Mengyu Lei, Pierre-Marc Delaux, Kasper Røjkjær Andersen, Thomas Ott, Jens Stougaard, Dugald Reid, Stig Uggerhøj Andersen

## Abstract

Legumes establish symbiotic partnerships with soil bacteria that convert atmospheric nitrogen into plant-available forms. Symbiotic bacteria enter through root hairs following recognition by cell surface receptors that help identify compatible symbionts. However, many root hairs express these receptors, and it has long remained unclear why only a small fraction become infected. Here, we use single-cell transcriptomics to show that legumes pre-specify a rare root hair population for infection before bacterial contact. These susceptible root hairs represent less than one percent of the total, express infection-associated genes prior to encountering symbionts and are conserved in distantly related legumes. Their abundance is regulated by the hormone ethylene and correlates with infection capacity. Our findings reveal that root hair cells do not respond uniformly to symbionts but are instead transcriptionally specialised in advance to control infection entry points. This pre-specification provides a mechanism to balance symbiotic benefits against pathogen infection risks and may exemplify a more general strategy used by multicellular hosts to spatially restrict microbial access.
