## Supplemental data 2 for "Specialised root hair cells facilitate rhizobial infection"

### Sheet: BP - Biological Process
GO.ID	Term	Annotated	Significant	Expected	Fisher
GO:0006412	translation	405	64	10.39	< 1e-30
GO:0019953	sexual reproduction	11	5	0.28	2e-06
GO:0006414	translational elongation	31	6	0.8	0.00011
GO:0000463	maturation of LSU-rRNA from tricistronic...	3	2	0.08	0.00193
GO:0006364	rRNA processing	38	7	0.98	0.00445
GO:0042254	ribosome biogenesis	72	11	1.85	0.00622
GO:0042744	hydrogen peroxide catabolic process	74	6	1.9	0.01158
GO:0006979	response to oxidative stress	108	7	2.77	0.02087
GO:0006177	GMP biosynthetic process	1	1	0.03	0.02566
GO:0071918	urea transmembrane transport	1	1	0.03	0.02566
GO:0032049	cardiolipin biosynthetic process	1	1	0.03	0.02566
GO:0018026	peptidyl-lysine monomethylation	1	1	0.03	0.02566
GO:0042450	arginine biosynthetic process via ornith...	1	1	0.03	0.02566
GO:0009664	plant-type cell wall organization	44	4	1.13	0.02571
GO:0000413	protein peptidyl-prolyl isomerization	28	3	0.72	0.03407
GO:0006952	defense response	71	5	1.82	0.03527
GO:0070476	rRNA (guanine-N7)-methylation	2	1	0.05	0.05067
GO:0006427	histidyl-tRNA aminoacylation	2	1	0.05	0.05067
GO:0006438	valyl-tRNA aminoacylation	2	1	0.05	0.05067
GO:0035434	copper ion transmembrane transport	3	1	0.08	0.07504
GO:0006857	oligopeptide transport	20	2	0.51	0.09207
GO:0032968	positive regulation of transcription elo...	4	1	0.1	0.09878
GO:0010411	xyloglucan metabolic process	44	3	1.13	0.10268
GO:0006334	nucleosome assembly	22	2	0.56	0.10833
GO:0001522	pseudouridine synthesis	23	2	0.59	0.11672
GO:0006183	GTP biosynthetic process	5	1	0.13	0.12192
GO:0006542	glutamine biosynthetic process	5	1	0.13	0.12192
GO:0006228	UTP biosynthetic process	5	1	0.13	0.12192
GO:0009739	response to gibberellin	6	1	0.15	0.14447
GO:0051321	meiotic cell cycle	6	1	0.15	0.14447
GO:0120009	intermembrane lipid transfer	6	1	0.15	0.14447
GO:0007094	mitotic spindle assembly checkpoint sign...	6	1	0.15	0.14447
GO:0042546	cell wall biogenesis	54	3	1.39	0.16063
GO:0019264	glycine biosynthetic process from serine	7	1	0.18	0.16644
GO:0006556	S-adenosylmethionine biosynthetic proces...	7	1	0.18	0.16644
GO:0035999	tetrahydrofolate interconversion	7	1	0.18	0.16644
GO:0071669	plant-type cell wall organization or bio...	52	5	1.33	0.18559
GO:0045492	xylan biosynthetic process	8	1	0.21	0.18784
GO:0018216	peptidyl-arginine methylation	8	1	0.21	0.18784
GO:0010207	photosystem II assembly	8	1	0.21	0.18784
GO:0006457	protein folding	100	5	2.57	0.19835
GO:0007017	microtubule-based process	124	4	3.18	0.20036
GO:0006241	CTP biosynthetic process	9	1	0.23	0.20871
GO:0072488	ammonium transmembrane transport	9	1	0.23	0.20871
GO:0006396	RNA processing	276	14	7.08	0.21404
GO:0009263	deoxyribonucleotide biosynthetic process	10	1	0.26	0.22903
GO:0042026	protein refolding	10	1	0.26	0.22903
GO:0006487	protein N-linked glycosylation	10	1	0.26	0.22903
GO:0009086	methionine biosynthetic process	11	1	0.28	0.24884
GO:0006817	phosphate ion transport	12	1	0.31	0.26814

### Sheet: MF - Molecular Function
GO.ID	Term	Annotated	Significant	Expected	Fisher
GO:0003735	structural constituent of ribosome	291	60	7.36	< 1e-30
GO:0003723	RNA binding	331	22	8.37	0.00032
GO:0005525	GTP binding	225	15	5.69	0.00062
GO:0020037	heme binding	368	20	9.31	0.00113
GO:0003746	translation elongation factor activity	23	4	0.58	0.00244
GO:0003979	UDP-glucose 6-dehydrogenase activity	4	2	0.1	0.00370
GO:0003924	GTPase activity	169	11	4.27	0.00383
GO:0005200	structural constituent of cytoskeleton	14	3	0.35	0.00475
GO:0043139	5'-3' DNA helicase activity	5	2	0.13	0.00606
GO:0008097	5S rRNA binding	5	2	0.13	0.00606
GO:0004332	fructose-bisphosphate aldolase activity	6	2	0.15	0.00895
GO:0016620	oxidoreductase activity, acting on the a...	52	5	1.32	0.00988
GO:0008909	isochorismate synthase activity	1	1	0.03	0.02529
GO:0004056	argininosuccinate lyase activity	1	1	0.03	0.02529
GO:0015204	urea transmembrane transporter activity	1	1	0.03	0.02529
GO:0003922	GMP synthase (glutamine-hydrolyzing) act...	1	1	0.03	0.02529
GO:0003688	DNA replication origin binding	1	1	0.03	0.02529
GO:0016702	oxidoreductase activity, acting on singl...	46	4	1.16	0.02853
GO:0003899	DNA-directed 5'-3' RNA polymerase activi...	29	3	0.73	0.03607
GO:0008171	O-methyltransferase activity	50	4	1.26	0.03725
GO:0016705	oxidoreductase activity, acting on paire...	299	13	7.56	0.04112
GO:0003755	peptidyl-prolyl cis-trans isomerase acti...	53	4	1.34	0.04469
GO:0005506	iron ion binding	303	13	7.66	0.04491
GO:0016762	xyloglucan:xyloglucosyl transferase acti...	32	3	0.81	0.04635
GO:0004040	amidase activity	14	2	0.35	0.04750
GO:0004601	peroxidase activity	111	7	2.81	0.04980
GO:0004654	polyribonucleotide nucleotidyltransferas...	2	1	0.05	0.04995
GO:0004013	adenosylhomocysteinase activity	2	1	0.05	0.04995
GO:0016279	protein-lysine N-methyltransferase activ...	2	1	0.05	0.04995
GO:0004821	histidine-tRNA ligase activity	2	1	0.05	0.04995
GO:0004832	valine-tRNA ligase activity	2	1	0.05	0.04995
GO:0016428	tRNA (cytidine-5-)-methyltransferase act...	2	1	0.05	0.04995
GO:0004748	ribonucleoside-diphosphate reductase act...	2	1	0.05	0.04995
GO:0016435	rRNA (guanine) methyltransferase activit...	2	1	0.05	0.04995
GO:0015267	channel activity	121	7	3.06	0.06423
GO:0051996	squalene synthase [NAD(P)H] activity	3	1	0.08	0.07398
GO:0004560	alpha-L-fucosidase activity	3	1	0.08	0.07398
GO:0005375	copper ion transmembrane transporter act...	3	1	0.08	0.07398
GO:0004605	phosphatidate cytidylyltransferase activ...	3	1	0.08	0.07398
GO:0015450	protein-transporting ATPase activity	4	1	0.1	0.09741
GO:0003830	beta-1,4-mannosylglycoprotein 4-beta-N-a...	4	1	0.1	0.09741
GO:0030570	pectate lyase activity	4	1	0.1	0.09741
GO:0003871	5-methyltetrahydropteroyltriglutamate-ho...	4	1	0.1	0.09741
GO:0017150	tRNA dihydrouridine synthase activity	5	1	0.13	0.12024
GO:0004550	nucleoside diphosphate kinase activity	5	1	0.13	0.12024
GO:0003968	RNA-dependent RNA polymerase activity	5	1	0.13	0.12024
GO:0003885	D-arabinono-1,4-lactone oxidase activity	5	1	0.13	0.12024
GO:0004356	glutamine synthetase activity	5	1	0.13	0.12024
GO:0120013	lipid transfer activity	6	1	0.15	0.14250
GO:0004602	glutathione peroxidase activity	6	1	0.15	0.14250

### Sheet: CC - Cellular Component
GO.ID	Term	Annotated	Significant	Expected	Fisher
GO:0005840	ribosome	290	60	12.21	1.4e-22
GO:0015935	small ribosomal subunit	20	7	0.84	9.8e-06
GO:0005730	nucleolus	18	5	0.76	0.0045
GO:0005576	extracellular region	143	13	6.02	0.0048
GO:0015934	large ribosomal subunit	37	8	1.56	0.0050
GO:0022625	cytosolic large ribosomal subunit	9	3	0.38	0.0051
GO:0034457	Mpp10 complex	1	1	0.04	0.0421
GO:0005874	microtubule	31	3	1.31	0.1397
GO:0005732	sno(s)RNA-containing ribonucleoprotein c...	4	1	0.17	0.1582
GO:0005618	cell wall	34	3	1.43	0.1703
GO:0042555	MCM complex	8	1	0.34	0.2915
GO:0032040	small-subunit processome	8	1	0.34	0.2915
GO:0048046	apoplast	50	3	2.11	0.3527
GO:0033178	proton-transporting two-sector ATPase co...	13	1	0.55	0.4291
GO:0005643	nuclear pore	14	1	0.59	0.4532
GO:0019867	outer membrane	16	1	0.67	0.4985
GO:1990904	ribonucleoprotein complex	120	19	5.05	0.5626
GO:0005743	mitochondrial inner membrane	20	1	0.84	0.5783
GO:0000786	nucleosome	80	2	3.37	0.8591
GO:0009579	thylakoid	47	1	1.98	0.8698
GO:0005634	nucleus	567	18	23.88	0.9208
GO:0042025	host cell nucleus	140	3	5.9	0.9414
GO:0016020	membrane	1143	22	48.14	1.0000
GO:0005737	cytoplasm	541	7	22.78	1.0000
GO:0110165	cellular anatomical structure	2849	124	119.99	1.0000
GO:0005856	cytoskeleton	89	3	3.75	1.0000
GO:0032991	protein-containing complex	782	24	32.93	1.0000
GO:0032993	protein-DNA complex	83	2	3.5	1.0000
GO:0005694	chromosome	157	2	6.61	1.0000
GO:0005740	mitochondrial envelope	40	1	1.68	1.0000
GO:0033643	host cell part	140	3	5.9	1.0000
GO:0031090	organelle membrane	143	1	6.02	1.0000
GO:0099512	supramolecular fiber	31	3	1.31	1.0000
GO:0043656	host intracellular region	140	3	5.9	1.0000
GO:0033646	host intracellular part	140	3	5.9	1.0000
GO:0098796	membrane protein complex	152	1	6.4	1.0000
GO:0099513	polymeric cytoskeletal fiber	31	3	1.31	1.0000
GO:0033647	host intracellular organelle	140	3	5.9	1.0000
GO:0033648	host intracellular membrane-bounded orga...	140	3	5.9	1.0000
GO:0140513	nuclear protein-containing complex	159	2	6.7	1.0000
GO:0030684	preribosome	10	2	0.42	1.0000
GO:0031981	nuclear lumen	59	5	2.48	1.0000
GO:0030686	90S preribosome	1	1	0.04	1.0000
GO:0000785	chromatin	107	2	4.51	1.0000
GO:0071944	cell periphery	83	3	3.5	1.0000
GO:0043231	intracellular membrane-bounded organelle	828	19	34.87	1.0000
GO:0070013	intracellular organelle lumen	68	5	2.86	1.0000
GO:0043232	intracellular membraneless organelle	615	71	25.9	1.0000
GO:0043233	organelle lumen	68	5	2.86	1.0000
GO:0022626	cytosolic ribosome	9	3	0.38	1.0000
