## Supplemental data 3 for "Specialised root hair cells facilitate rhizobial infection"

### Sheet: Fig2b nodules 28dpi R7A 
genotype	Nodules	Group
wt	0	white		## Non-parametric two-way (always shown) ##
wt	2	white		Method: Scheirer–Ray–Hare (non-parametric 2-way ANOVA)
wt	3	white
wt	0	white		DV: y_raw
wt	1	white		Observations: 219
wt	5	white		D: 0.9909891
wt	2	white		MS total: 4015
wt	2	white
wt	6	white		Df Sum Sq H p.value
wt	1	white		Mutant 3 64124 16.116 0.0010733
wt	3	white		Treatment 2 392827 98.730 0.0000000
wt	3	white		Mutant:Treatment 6 304215 76.459 0.0000000
wt	1	white		Residuals 207 106216
wt	3	white
wt	4	white		Post-hoc: Pairwise Wilcoxon rank-sum tests (BH correction)
wt	2	white		Compact letters (non-parametric):
wt	5	white			stf1_pink	stf2_pink	stf3_pink	wt_pink	stf1_total	stf2_total	stf3_total	wt_total	stf1_white	stf2_white	stf3_white	wt_white
wt	3	white			a	a	a	b	c	cd	d	e	c	cd	d	f
wt	3	white			e	e	e	b	d	df	f	c	d	df	f	a
wt	1	white
wt	5	white
wt	5	white		Adjusted p-value matrix (non-parametric, Wilcoxon BH):
wt	2	white			stf1_pink	stf2_pink	stf3_pink	wt_pink	stf1_total	stf2_total	stf3_total	wt_total	stf1_white	stf2_white	stf3_white	wt_white
wt	1	white		stf1_pink	1	1	1	0	0	0	0	0	0	0	0	0
wt	4	white		stf2_pink	1	1	1	0	0	0	0	0	0	0	0	0
wt	1	white		stf3_pink	1	1	1	0	0	0	0.0001	0	0	0	0.0001	0
wt	5	white		wt_pink	0	0	0	1	0	0	0	0	0	0	0	0.0002
wt	2	white		stf1_total	0	0	0	0	1	0.7627	0.0389	0	1	0.7627	0.0389	0
wt	1	white		stf2_total	0	0	0	0	0.7627	1	0.0955	0	0.7627	1	0.0955	0
wt	2	white		stf3_total	0	0	0.0001	0	0.0389	0.0955	1	0.0002	0.0389	0.0955	1	0
wt	1	white		wt_total	0	0	0	0	0	0	0.0002	1	0	0	0.0002	0
wt	2	white		stf1_white	0	0	0	0	1	0.7627	0.0389	0	1	0.7627	0.0389	0
wt	2	white		stf2_white	0	0	0	0	0.7627	1	0.0955	0	0.7627	1	0.0955	0
wt	4	white		stf3_white	0	0	0.0001	0	0.0389	0.0955	1	0.0002	0.0389	0.0955	1	0
stf1	28	white		wt_white	0	0	0	0.0002	0	0	0	0	0	0	0	1
stf1	27	white
stf1	30	white
stf1	21	white
stf1	29	white
stf1	14	white
stf1	25	white
stf1	13	white
stf1	24	white
stf1	25	white
stf1	16	white
stf1	15	white
stf1	26	white
stf1	27	white
stf2	21	white
stf2	30	white
stf2	4	white
stf2	36	white
stf2	30	white
stf2	20	white
stf2	19	white
stf2	17	white
stf2	21	white
stf2	15	white
stf2	19	white
stf2	19	white
stf2	8	white
stf2	27	white
stf2	31	white
stf3	20	white
stf3	10	white
stf3	16	white
stf3	27	white
stf3	13	white
stf3	10	white
stf3	28	white
stf3	11	white
stf3	16	white
stf3	4	white
wt	5	pink
wt	3	pink
wt	3	pink
wt	9	pink
wt	3	pink
wt	3	pink
wt	5	pink
wt	5	pink
wt	5	pink
wt	6	pink
wt	5	pink
wt	4	pink
wt	4	pink
wt	4	pink
wt	3	pink
wt	4	pink
wt	5	pink
wt	3	pink
wt	3	pink
wt	3	pink
wt	2	pink
wt	3	pink
wt	3	pink
wt	4	pink
wt	3	pink
wt	3	pink
wt	3	pink
wt	4	pink
wt	7	pink
wt	6	pink
wt	5	pink
wt	4	pink
wt	3	pink
wt	3	pink
stf1	0	pink
stf1	0	pink
stf1	0	pink
stf1	0	pink
stf1	0	pink
stf1	0	pink
stf1	0	pink
stf1	0	pink
stf1	0	pink
stf1	0	pink
stf1	0	pink
stf1	0	pink
stf1	0	pink
stf1	0	pink
stf2	0	pink
stf2	0	pink
stf2	0	pink
stf2	0	pink
stf2	0	pink
stf2	0	pink
stf2	0	pink
stf2	0	pink
stf2	0	pink
stf2	0	pink
stf2	0	pink
stf2	0	pink
stf2	0	pink
stf2	0	pink
stf2	0	pink
stf3	0	pink
stf3	0	pink
stf3	0	pink
stf3	0	pink
stf3	0	pink
stf3	0	pink
stf3	0	pink
stf3	0	pink
stf3	0	pink
stf3	0	pink
wt	5	total
wt	5	total
wt	6	total
wt	9	total
wt	4	total
wt	8	total
wt	7	total
wt	7	total
wt	11	total
wt	7	total
wt	8	total
wt	7	total
wt	5	total
wt	7	total
wt	7	total
wt	6	total
wt	10	total
wt	6	total
wt	6	total
wt	4	total
wt	7	total
wt	8	total
wt	5	total
wt	5	total
wt	7	total
wt	4	total
wt	8	total
wt	6	total
wt	8	total
wt	8	total
wt	6	total
wt	6	total
wt	5	total
wt	7	total
stf1	28	total
stf1	27	total
stf1	30	total
stf1	21	total
stf1	29	total
stf1	14	total
stf1	25	total
stf1	13	total
stf1	24	total
stf1	25	total
stf1	16	total
stf1	15	total
stf1	26	total
stf1	27	total
stf2	21	total
stf2	30	total
stf2	4	total
stf2	36	total
stf2	30	total
stf2	20	total
stf2	19	total
stf2	17	total
stf2	21	total
stf2	15	total
stf2	19	total
stf2	19	total
stf2	8	total
stf2	27	total
stf2	31	total
stf3	20	total
stf3	10	total
stf3	16	total
stf3	27	total
stf3	13	total
stf3	10	total
stf3	28	total
stf3	11	total
stf3	16	total
stf3	4	total

### Sheet: Fig2c ITs 10dpi R7A
genotype	density
wt	15.2596
wt	11.6051
wt	18.1207		-- Assumption checks for density --						==============================
wt	13.5864		[none] Shapiro p = 0.163351 | Levene p = 0.283543						Response: density
wt	13.3785		[log] Shapiro p = 0.433599 | Levene p = 0.453295						Method: One-way ANOVA on raw data (no transformation)
stf1	0.796813		[sqrt] Shapiro p = 0.352059 | Levene p = 0.832922						Analysis of Variance Table
stf1	0.818833
stf1	2.50675		>> Parametric applicable on raw data for density						Response: y_tr
stf1	1.09589		Analysis of Variance Table						Df Sum Sq Mean Sq F value Pr(>F)
stf1	1.57658								Mutant 2 569.81 284.907 115.79 1.43e-08 ***
stf2	1.97089		Response: y_tr						Residuals 12 29.53 2.461
stf2	1.96991		Df Sum Sq Mean Sq F value Pr(>F)						---
stf2	0.272183		Mutant 2 569.81 284.907 115.79 1.43e-08 ***						Signif. codes: 0 ‘***’ 0.001 ‘**’ 0.01 ‘*’ 0.05 ‘.’ 0.1 ‘ ’ 1
stf2	0.258198		Residuals 12 29.53 2.461						Compact letters (Mutant):
stf2	1.89095		---						wt stf1-1 stf1-2
			Signif. codes: 0 ‘***’ 0.001 ‘**’ 0.01 ‘*’ 0.05 ‘.’ 0.1 ‘ ’ 1						"a" "b" "b"
									Adjusted p-value matrix:
									wt stf1-1 stf1-2
									wt 1.0000 <0.0001 <0.0001
									stf1-1 <0.0001 1.0000 1.0000
									stf1-2 <0.0001 1.0000 1.0000

### Sheet: Fig2f nodules 31 dpi IRBG74
genotype	Nodules	Group
wt	5	white			Method: Scheirer–Ray–Hare (non-parametric 2-way ANOVA)
wt	0	white
wt	2	white			DV: y_raw
wt	1	white			Observations: 141
wt	2	white			D: 0.9908451
wt	2	white			MS total: 1668.5
wt	2	white
wt	1	white			Df Sum Sq H p.value
wt	2	white			Mutant 3 11603 7.018 0.071311
wt	5	white			Treatment 2 60653 36.688 0.000000
wt	1	white			Mutant:Treatment 6 47514 28.740 0.000068
wt	0	white			Residuals 129 111682
stf1	6	white
stf1	12	white			Post-hoc: Pairwise Wilcoxon rank-sum tests (BH correction)
stf1	15	white			Compact letters (non-parametric):
stf1	6	white				stf1_pink	stf2_pink	stf3_pink	wt_pink	stf1_total	stf2_total	stf3_total	wt_total	stf1_white	stf2_white	stf3_white	wt_white
stf1	1	white				a	ab	a	cd	cd	c	bcd	c	cd	cd	bd	ab
stf1	5	white
stf1	9	white			Adjusted p-value matrix (non-parametric, Wilcoxon BH):
stf1	1	white				stf1_pink	stf2_pink	stf3_pink	wt_pink	stf1_total	stf2_total	stf3_total	wt_total	stf1_white	stf2_white	stf3_white	wt_white
stf1	14	white			stf1_pink	1	0.4917	0.8315	0.0005	0.0017	0.0005	0.018	0.0005	0.0025	0.0005	0.0278	0.174
stf1	10	white			stf2_pink	0.4917	1	0.5631	0.0006	0.0049	0.0005	0.0618	0.0005	0.0072	0.0006	0.1063	0.5711
stf1	12	white			stf3_pink	0.8315	0.5631	1	0.0005	0.0026	0.0005	0.0168	0.0005	0.0049	0.0005	0.0314	0.1817
stf1	1	white			wt_pink	0.0005	0.0006	0.0005	1	0.41	0.0745	0.5326	0.278	0.7298	0.3505	0.3097	0.0006
stf2	4	white			stf1_total	0.0017	0.0049	0.0026	0.41	1	0.8984	0.2999	0.9537	0.7298	0.7298	0.1052	0.0118
stf2	4	white			stf2_total	0.0005	0.0005	0.0005	0.0745	0.8984	1	0.1154	0.7638	0.5606	0.3505	0.0278	0.0005
stf2	14	white			stf3_total	0.018	0.0618	0.0168	0.5326	0.2999	0.1154	1	0.1388	0.3924	0.2908	0.5985	0.0993
stf2	7	white			wt_total	0.0005	0.0005	0.0005	0.278	0.9537	0.7638	0.1388	1	0.7298	0.798	0.0383	0.0005
stf2	16	white			stf1_white	0.0025	0.0072	0.0049	0.7298	0.7298	0.5606	0.3924	0.7298	1	0.8984	0.2404	0.0214
stf2	8	white			stf2_white	0.0005	0.0006	0.0005	0.3505	0.7298	0.3505	0.2908	0.798	0.8984	1	0.1847	0.001
stf2	2	white			stf3_white	0.0278	0.1063	0.0314	0.3097	0.1052	0.0278	0.5985	0.0383	0.2404	0.1847	1	0.2332
stf2	9	white			wt_white	0.174	0.5711	0.1817	0.0006	0.0118	0.0005	0.0993	0.0005	0.0214	0.001	0.2332	1
stf2	9	white
stf2	8	white
stf2	8	white
stf2	9	white
stf3	1	white
stf3	0	white
stf3	2	white
stf3	2	white
stf3	1	white
stf3	10	white
stf3	9	white
stf3	5	white
stf3	9	white
stf3	2	white
stf3	9	white
wt	7	pink
wt	6	pink
wt	8	pink
wt	7	pink
wt	11	pink
wt	8	pink
wt	4	pink
wt	3	pink
wt	9	pink
wt	8	pink
wt	6	pink
wt	3	pink
stf1	1	pink
stf1	0	pink
stf1	3	pink
stf1	4	pink
stf1	0	pink
stf1	0	pink
stf1	1	pink
stf1	0	pink
stf1	2	pink
stf1	0	pink
stf1	0	pink
stf1	1	pink
stf2	2	pink
stf2	0	pink
stf2	1	pink
stf2	4	pink
stf2	2	pink
stf2	1	pink
stf2	4	pink
stf2	0	pink
stf2	1	pink
stf2	0	pink
stf2	3	pink
stf2	0	pink
stf3	0	pink
stf3	0	pink
stf3	1	pink
stf3	1	pink
stf3	0	pink
stf3	2	pink
stf3	2	pink
stf3	1	pink
stf3	2	pink
stf3	1	pink
stf3	0	pink
wt	12	total
wt	6	total
wt	10	total
wt	8	total
wt	13	total
wt	10	total
wt	6	total
wt	4	total
wt	11	total
wt	13	total
wt	7	total
wt	3	total
stf1	7	total
stf1	12	total
stf1	18	total
stf1	10	total
stf1	1	total
stf1	5	total
stf1	10	total
stf1	1	total
stf1	16	total
stf1	10	total
stf1	12	total
stf1	2	total
stf2	6	total
stf2	4	total
stf2	15	total
stf2	11	total
stf2	18	total
stf2	9	total
stf2	6	total
stf2	9	total
stf2	10	total
stf2	8	total
stf2	11	total
stf2	9	total
stf3	1	total
stf3	0	total
stf3	3	total
stf3	3	total
stf3	1	total
stf3	12	total
stf3	11	total
stf3	6	total
stf3	11	total
stf3	3	total
stf3	9	total

### Sheet: Fig2g nodules 31dpi MAFF
genotype	Nodules	Group
wt	1	white			Method: Scheirer–Ray–Hare (non-parametric 2-way ANOVA)
wt	3	white
wt	1	white			DV: y_raw
wt	1	white			Observations: 108
wt	7	white			D: 0.9959987
wt	6	white			MS total: 981
stf1	12	white
stf1	4	white			Df Sum Sq H p.value
stf1	24	white			Mutant 3 2176 2.227 0.52673
stf1	0	white			Treatment 2 43536 44.558 0.00000
stf1	11	white			Mutant:Treatment 6 14930 15.280 0.01818
stf1	16	white			Residuals 96 43905
stf1	22	white
stf1	22	white			Post-hoc: Pairwise Wilcoxon rank-sum tests (BH correction)
stf1	21	white			Compact letters (non-parametric):
stf1	26	white				stf1_pink	stf2_pink	stf3_pink	wt_pink	stf1_total	stf2_total	stf3_total	wt_total	stf1_white	stf2_white	stf3_white	wt_white
stf1	18	white				a	ab	b	c	cd	bcd	d	cd	cd	bcd	cd	ab
stf1	17	white
stf2	24	white			Adjusted	p-value	matrix	(non-parametric,	Wilcoxon	BH):
stf2	11	white				stf1_pink	stf2_pink	stf3_pink	wt_pink	stf1_total	stf2_total	stf3_total	wt_total	stf1_white	stf2_white	stf3_white	wt_white
stf2	0	white			stf1_pink	1	0.8957	0.0173	0.0035	0.0035	0.036	0.0005	0.0035	0.0035	0.036	0.0005	0.1063
stf2	15	white			stf2_pink	0.8957	1	0.153	0.015	0.015	0.0703	0.0035	0.015	0.015	0.0703	0.0035	0.2245
stf2	6	white			stf3_pink	0.0173	0.153	1	0.0035	0.0035	0.0523	0.0005	0.0035	0.0035	0.057	0.0005	1
stf2	20	white			wt_pink	0.0035	0.015	0.0035	1	0.1058	0.3835	0.0249	0.5075	0.1583	0.8371	0.1058	0.0173
stf3	18	white			stf1_total	0.0035	0.015	0.0035	0.1058	1	0.5088	0.8741	0.4328	0.7583	0.4785	0.3439	0.0249
stf3	19	white			stf2_total	0.036	0.0703	0.0523	0.3835	0.5088	1	0.4785	0.7977	0.662	0.8752	0.9298	0.1167
stf3	11	white			stf3_total	0.0005	0.0035	0.0005	0.0249	0.8741	0.4785	1	0.2961	0.9361	0.3604	0.2245	0.0035
stf3	11	white			wt_total	0.0035	0.015	0.0035	0.5075	0.4328	0.7977	0.2961	1	0.5302	1	0.6866	0.015
stf3	19	white			stf1_white	0.0035	0.015	0.0035	0.1583	0.7583	0.662	0.9361	0.5302	1	0.5088	0.5088	0.0249
stf3	20	white			stf2_white	0.036	0.0703	0.057	0.8371	0.4785	0.8752	0.3604	1	0.5088	1	0.8031	0.1797
stf3	8	white			stf3_white	0.0005	0.0035	0.0005	0.1058	0.3439	0.9298	0.2245	0.6866	0.5088	0.8031	1	0.0035
stf3	20	white			wt_white	0.1063	0.2245	1	0.0173	0.0249	0.1167	0.0035	0.015	0.0249	0.1797	0.0035	1
stf3	13	white
stf3	11	white
stf3	12	white
stf3	17	white
wt	7	pink
wt	11	pink
wt	8	pink
wt	9	pink
wt	12	pink
wt	17	pink
stf1	3	pink
stf1	1	pink
stf1	0	pink
stf1	0	pink
stf1	1	pink
stf1	1	pink
stf1	0	pink
stf1	1	pink
stf1	2	pink
stf1	1	pink
stf1	1	pink
stf1	1	pink
stf2	0	pink
stf2	2	pink
stf2	0	pink
stf2	0	pink
stf2	5	pink
stf2	1	pink
stf3	1	pink
stf3	3	pink
stf3	2	pink
stf3	6	pink
stf3	3	pink
stf3	5	pink
stf3	1	pink
stf3	0	pink
stf3	3	pink
stf3	3	pink
stf3	4	pink
stf3	3	pink
wt	8	total
wt	14	total
wt	9	total
wt	10	total
wt	19	total
wt	23	total
stf1	15	total
stf1	5	total
stf1	24	total
stf1	0	total
stf1	12	total
stf1	17	total
stf1	22	total
stf1	23	total
stf1	23	total
stf1	27	total
stf1	19	total
stf1	18	total
stf2	24	total
stf2	13	total
stf2	0	total
stf2	15	total
stf2	11	total
stf2	21	total
stf3	19	total
stf3	22	total
stf3	13	total
stf3	17	total
stf3	22	total
stf3	25	total
stf3	9	total
stf3	20	total
stf3	16	total
stf3	14	total
stf3	16	total
stf3	20	total

### Sheet: Fig3d nodules
Genotype	nodules
NFR	10			==============================
NFR	6			Response: nodules
NFR	2			Method: Kruskal–Wallis (non-parametric) + pairwise Wilcoxon (BH)
NFR	4
NFR	6			Kruskal-Wallis rank sum test
NFR	7
NFR	8			data: y_raw by Mutant
NFR	2			Kruskal-Wallis chi-squared = 114.38, df = 4, p-value < 2.2e-16
NFR	6
NFR	3			Compact letters (Mutant):
NFR	4			EVWT EVNFR NFR STF EXP
NFR	10			"a" "b" "c" "d" "b"
NFR	4
NFR	12			Adjusted p-value matrix:
NFR	3			EVWT EVNFR NFR STF EXP
NFR	3			EVWT 1.0000 <0.0001 <0.0001 0.0001 <0.0001
NFR	4			EVNFR <0.0001 1.0000 <0.0001 0.0042 0.2290
NFR	7			NFR <0.0001 <0.0001 1.0000 <0.0001 <0.0001
NFR	4			STF 0.0001 0.0042 <0.0001 1.0000 0.0120
NFR	5			EXP <0.0001 0.2290 <0.0001 0.0120 1.0000
NFR	4
NFR	6
NFR	6
NFR	1
NFR	1
NFR	8
NFR	1
NFR	2
NFR	2
NFR	5
NFR	6
NFR	8
NFR	6
NFR	6
NFR	4
NFR	8
NFR	5
NFR	5
NFR	11
STF	1
STF	1
STF	3
STF	1
STF	3
STF	4
STF	2
STF	4
STF	1
STF	1
STF	4
STF	1
STF	1
STF	0
STF	0
STF	0
STF	0
STF	0
STF	0
STF	0
STF	0
STF	0
STF	0
STF	0
STF	0
STF	0
STF	0
STF	0
STF	0
STF	0
STF	0
STF	0
STF	0
STF	0
STF	0
STF	0
STF	0
STF	0
STF	0
STF	0
STF	0
STF	0
EXP	1
EXP	2
EXP	0
EXP	0
EXP	0
EXP	0
EXP	0
EXP	0
EXP	0
EXP	0
EXP	0
EXP	0
EXP	0
EXP	0
EXP	0
EXP	0
EXP	0
EXP	0
EXP	0
EXP	0
EXP	0
EXP	0
EXP	0
EXP	0
EXP	0
EXP	0
EXP	0
EXP	0
EXP	0
EXP	0
EXP	0
EVNFR	0
EVNFR	0
EVNFR	0
EVNFR	0
EVNFR	0
EVNFR	0
EVNFR	0
EVNFR	0
EVNFR	0
EVNFR	0
EVNFR	0
EVNFR	0
EVNFR	0
EVNFR	0
EVNFR	0
EVNFR	0
EVNFR	0
EVNFR	0
EVNFR	0
EVNFR	0
EVNFR	0
EVNFR	0
EVNFR	0
EVWT	4
EVWT	1
EVWT	1
EVWT	0
EVWT	3
EVWT	2
EVWT	3
EVWT	1
EVWT	2
EVWT	5
EVWT	2
EVWT	1
EVWT	4
EVWT	1
EVWT	0
EVWT	3
EVWT	3
EVWT	1
EVWT	3
EVWT	3
EVWT	0
EVWT	2
EVWT	2
EVWT	0
EVWT	2
EVWT	2
EVWT	2
EVWT	0
EVWT	0

### Sheet: Fig3e ITs
Genotype	IT
NFR	23		==============================
NFR	33		Response: IT
NFR	6		Method: Kruskal–Wallis (non-parametric) + pairwise Wilcoxon (BH)
NFR	6
NFR	12		Kruskal-Wallis rank sum test
NFR	24
EXP	1		data: y_raw by Mutant
EXP	3		Kruskal-Wallis chi-squared = 20.582, df = 4, p-value = 0.0003831
EXP	1
EXP	2		Compact letters (Mutant):
EXP	3		EVWT EVNFR NFR STF EXP
EXP	1		"a" "b" "c" "a" "a"
STF	1
STF	4		Adjusted p-value matrix:
STF	1		EVWT EVNFR NFR STF EXP
STF	7		EVWT 1.0000 0.0399 0.0092 0.6168 0.8950
STF	1		EVNFR 0.0399 1.0000 0.0091 0.0091 0.0091
STF	4		NFR 0.0092 0.0091 1.0000 0.0202 0.0092
EVNFR	0		STF 0.6168 0.0091 0.0202 1.0000 0.6155
EVNFR	0		EXP 0.8950 0.0091 0.0092 0.6155 1.0000
EVNFR	0
EVNFR	0
EVNFR	0
EVNFR	0
EVWT	6
EVWT	2
EVWT	2
EVWT	0
EVWT	0
EVWT	0
EVWT	6
EVWT	2

### Sheet: Fig5a ITs
genotype	ITs
wt	16.8627
wt	21.8182
wt	9.63636		Method: One-way ANOVA with log transformation
wt	12.1569		Analysis of Variance Table
wt	13.0357
wt	9.375		Response: resp
har1	17.5862		Df Sum Sq Mean Sq F value Pr(>F)
har1	15.3571		Mutant 3 6.4052 2.13507 26.983 4.442e-06 ***
har1	23.0556		Residuals 14 1.1078 0.07913
har1	19.0909		---
ein2ab	62.6		Signif. codes: 0 ‘***’ 0.001 ‘**’ 0.01 ‘*’ 0.05 ‘.’ 0.1 ‘ ’ 1
ein2ab	22.4		Compact letters (Mutant):
ein2ab	47.7551			wt	har1	ein2ab	har1ein2ab
ein2ab	45.9649			a	a	b	b
har1ein2ab	62.4444
har1ein2ab	57.0588		Adjusted p-value matrix:
har1ein2ab	65.6757			wt	har1	ein2ab	har1ein2ab
har1ein2ab	55.75		wt	1	0.3331	0.0001	<0.0001
			har1	0.3331	1	0.007	0.0003
			ein2ab	0.0001	0.007	1	0.327
			har1ein2ab	<0.0001	0.0003	0.327	1

### Sheet: FigS6 nodules 12dpi R7A
genotype	Nodules	Group
wt	1	white		Method: Scheirer–Ray–Hare (non-parametric 2-way ANOVA)
wt	0	white
wt	1	white		DV: y_raw
wt	3	white		Observations: 219
wt	1	white		D: 0.9701441
wt	0	white		MS total: 4015
wt	1	white
wt	0	white		Df Sum Sq H p.value
wt	1	white		Mutant 3 64432 16.542 0.0008779
wt	2	white		Treatment 2 217024 55.717 0.0000000
wt	2	white		Mutant:Treatment 6 360929 92.662 0.0000000
wt	1	white		Residuals 207 206753
wt	0	white
wt	0	white		Post-hoc: Pairwise Wilcoxon rank-sum tests (BH correction)
wt	0	white		Compact letters (non-parametric):
wt	1	white		stf1_pink stf2_pink stf3_pink wt_pink stf1_total stf2_total stf3_total wt_total stf1_white stf2_white stf3_white wt_white
wt	0	white		"a" "a" "a" "b" "cd" "c" "e" "d" "cd" "c" "e" "f"
wt	2	white
wt	0	white		Adjusted p-value matrix (non-parametric, Wilcoxon BH):
wt	0	white		stf1_pink stf2_pink stf3_pink wt_pink stf1_total stf2_total stf3_total wt_total stf1_white stf2_white stf3_white wt_white
wt	1	white		stf1_pink 1e+00 1e+00 1.0000 0.0000 0.0000 0.0000 0.0000 0.0000 0.0000 0.0000 0.0000 0.0004
wt	1	white		stf2_pink 1e+00 1e+00 1.0000 0.0000 0.0000 0.0000 0.0000 0.0000 0.0000 0.0000 0.0000 0.0004
wt	1	white		stf3_pink 1e+00 1e+00 1.0000 0.0000 0.0000 0.0000 0.0001 0.0000 0.0000 0.0000 0.0001 0.0025
wt	1	white		wt_pink 0e+00 0e+00 0.0000 1.0000 0.0030 0.0003 0.0055 0.0083 0.0030 0.0003 0.0055 0.0000
wt	1	white		stf1_total 0e+00 0e+00 0.0000 0.0030 1.0000 0.3316 0.0004 0.3075 1.0000 0.3316 0.0004 0.0000
wt	0	white		stf2_total 0e+00 0e+00 0.0000 0.0003 0.3316 1.0000 0.0004 0.0246 0.3316 1.0000 0.0004 0.0000
wt	0	white		stf3_total 0e+00 0e+00 0.0001 0.0055 0.0004 0.0004 1.0000 0.0003 0.0004 0.0004 1.0000 0.0056
wt	0	white		wt_total 0e+00 0e+00 0.0000 0.0083 0.3075 0.0246 0.0003 1.0000 0.3075 0.0246 0.0003 0.0000
wt	0	white		stf1_white 0e+00 0e+00 0.0000 0.0030 1.0000 0.3316 0.0004 0.3075 1.0000 0.3316 0.0004 0.0000
wt	1	white		stf2_white 0e+00 0e+00 0.0000 0.0003 0.3316 1.0000 0.0004 0.0246 0.3316 1.0000 0.0004 0.0000
wt	1	white		stf3_white 0e+00 0e+00 0.0001 0.0055 0.0004 0.0004 1.0000 0.0003 0.0004 0.0004 1.0000 0.0056
wt	1	white		wt_white 4e-04 4e-04 0.0025 0.0000 0.0000 0.0000 0.0056 0.0000 0.0000 0.0000 0.0056 1.0000
wt	0	white
wt	2	white
stf1	6	white
stf1	5	white
stf1	4	white
stf1	6	white
stf1	4	white
stf1	2	white
stf1	4	white
stf1	3	white
stf1	3	white
stf1	3	white
stf1	3	white
stf1	2	white
stf1	4	white
stf1	7	white
stf2	4	white
stf2	3	white
stf2	4	white
stf2	5	white
stf2	6	white
stf2	4	white
stf2	7	white
stf2	4	white
stf2	3	white
stf2	5	white
stf2	3	white
stf2	6	white
stf2	1	white
stf2	7	white
stf2	6	white
stf3	1	white
stf3	1	white
stf3	1	white
stf3	2	white
stf3	2	white
stf3	1	white
stf3	2	white
stf3	2	white
stf3	3	white
stf3	1	white
wt	3	pink
wt	2	pink
wt	3	pink
wt	3	pink
wt	2	pink
wt	2	pink
wt	2	pink
wt	5	pink
wt	2	pink
wt	3	pink
wt	2	pink
wt	2	pink
wt	2	pink
wt	4	pink
wt	2	pink
wt	2	pink
wt	5	pink
wt	2	pink
wt	3	pink
wt	1	pink
wt	1	pink
wt	3	pink
wt	2	pink
wt	3	pink
wt	2	pink
wt	1	pink
wt	2	pink
wt	3	pink
wt	6	pink
wt	4	pink
wt	3	pink
wt	2	pink
wt	3	pink
wt	3	pink
stf1	0	pink
stf1	0	pink
stf1	0	pink
stf1	0	pink
stf1	0	pink
stf1	0	pink
stf1	0	pink
stf1	0	pink
stf1	0	pink
stf1	0	pink
stf1	0	pink
stf1	0	pink
stf1	0	pink
stf1	0	pink
stf2	0	pink
stf2	0	pink
stf2	0	pink
stf2	0	pink
stf2	0	pink
stf2	0	pink
stf2	0	pink
stf2	0	pink
stf2	0	pink
stf2	0	pink
stf2	0	pink
stf2	0	pink
stf2	0	pink
stf2	0	pink
stf2	0	pink
stf3	0	pink
stf3	0	pink
stf3	0	pink
stf3	0	pink
stf3	0	pink
stf3	0	pink
stf3	0	pink
stf3	0	pink
stf3	0	pink
stf3	0	pink
wt	4	total
wt	2	total
wt	4	total
wt	6	total
wt	3	total
wt	2	total
wt	3	total
wt	5	total
wt	3	total
wt	5	total
wt	4	total
wt	3	total
wt	2	total
wt	4	total
wt	2	total
wt	3	total
wt	5	total
wt	4	total
wt	3	total
wt	1	total
wt	2	total
wt	4	total
wt	3	total
wt	4	total
wt	3	total
wt	1	total
wt	2	total
wt	3	total
wt	6	total
wt	5	total
wt	4	total
wt	3	total
wt	3	total
wt	5	total
stf1	6	total
stf1	5	total
stf1	4	total
stf1	6	total
stf1	4	total
stf1	2	total
stf1	4	total
stf1	3	total
stf1	3	total
stf1	3	total
stf1	3	total
stf1	2	total
stf1	4	total
stf1	7	total
stf2	4	total
stf2	3	total
stf2	4	total
stf2	5	total
stf2	6	total
stf2	4	total
stf2	7	total
stf2	4	total
stf2	3	total
stf2	5	total
stf2	3	total
stf2	6	total
stf2	1	total
stf2	7	total
stf2	6	total
stf3	1	total
stf3	1	total
stf3	1	total
stf3	2	total
stf3	2	total
stf3	1	total
stf3	2	total
stf3	2	total
stf3	3	total
stf3	1	total

### Sheet: FigS7 stf2 nodules
genotype	Nodules	Group
wt	0	white		Method:	Scheirer–Ray–Hare	(non-parametric	2-way	ANOVA)
wt	1	white
wt	1	white		DV:	y_raw
wt	0	white		Observations:	123
wt	1	white		D:	0.942932
wt	0	white		MS	total:	1271
wt	2	white
wt	0	white			Df	Sum	Sq	H	p.value
wt	1	white		Mutant	3	1662	1.387	0.70863
wt	0	white		Treatment	2	24160	20.159	4e-05
wt	2	pink		Mutant:Treatment	6	50118	41.818	0
wt	1	pink		Residuals	111	70273
wt	2	pink
wt	4	pink		Post-hoc:	Pairwise	Wilcoxon	rank-sum	tests	(BH	correction)
wt	1	pink		Compact	letters	(non-parametric):
wt	1	pink			stf1_pink	stf12_pink	stf2_pink	wt_pink	stf1_total	stf12_total	stf2_total	wt_total	stf1_white	stf12_white	stf2_white	wt_white
wt	4	pink			a	a	b	b	b	b	b	b	b	b	ac	c
wt	4	pink			c	c									ac	a
wt	2	pink		Adjusted	p-value	matrix	(non-parametric,	Wilcoxon	BH):
wt	4	pink			stf1_pink	stf12_pink	stf2_pink	wt_pink	stf1_total	stf12_total	stf2_total	wt_total	stf1_white	stf12_white	stf2_white	wt_white
wt	2	total		stf1_pink	1	1	0.0004	0.0003	0.0007	0.0015	0.0004	0.0003	0.0007	0.0015	0.3834	0.018
wt	2	total		stf12_pink	1	1	0.0004	0.0003	0.0007	0.0015	0.0004	0.0003	0.0007	0.0015	0.3834	0.018
wt	3	total		stf2_pink	0.0004	0.0004	1	0.2416	0.6176	0.5974	0.8926	0.55	0.6176	0.5974	0.0039	0.0023
wt	4	total		wt_pink	0.0003	0.0003	0.2416	1	0.8926	0.4042	0.1613	0.5423	0.8926	0.4042	0.0026	0.006
wt	2	total		stf1_total	0.0007	0.0007	0.6176	0.8926	1	0.4536	0.5837	0.8823	1	0.4536	0.0117	0.0344
wt	1	total		stf12_total	0.0015	0.0015	0.5974	0.4042	0.4536	1	0.6176	0.4536	0.4536	1	0.0205	0.0397
wt	6	total		stf2_total	0.0004	0.0004	0.8926	0.1613	0.5837	0.6176	1	0.4535	0.5837	0.6176	0.0039	0.0023
wt	4	total		wt_total	0.0003	0.0003	0.55	0.5423	0.8823	0.4536	0.4535	1	0.8823	0.4536	0.0023	0.002
wt	3	total		stf1_white	0.0007	0.0007	0.6176	0.8926	1	0.4536	0.5837	0.8823	1	0.4536	0.0117	0.0344
wt	4	total		stf12_white	0.0015	0.0015	0.5974	0.4042	0.4536	1	0.6176	0.4536	0.4536	1	0.0205	0.0397
stf1	1	white		stf2_white	0.3834	0.3834	0.0039	0.0026	0.0117	0.0205	0.0039	0.0023	0.0117	0.0205	1	0.2574
stf1	4	white		wt_white	0.018	0.018	0.0023	0.006	0.0344	0.0397	0.0023	0.002	0.0344	0.0397	0.2574	1
stf1	4	white
stf1	4	white
stf1	1	white
stf1	2	white
stf1	7	white
stf1	1	white
stf1	6	white
stf1	0	white
stf1	0	white
stf1	10	white
stf1	0	pink
stf1	0	pink
stf1	0	pink
stf1	0	pink
stf1	0	pink
stf1	0	pink
stf1	0	pink
stf1	0	pink
stf1	0	pink
stf1	0	pink
stf1	0	pink
stf1	0	pink
stf1	1	total
stf1	4	total
stf1	4	total
stf1	4	total
stf1	1	total
stf1	2	total
stf1	7	total
stf1	1	total
stf1	6	total
stf1	0	total
stf1	0	total
stf1	10	total
stf2	0	white
stf2	0	white
stf2	0	white
stf2	0	white
stf2	0	white
stf2	1	white
stf2	0	white
stf2	4	pink
stf2	3	pink
stf2	3	pink
stf2	2	pink
stf2	6	pink
stf2	3	pink
stf2	5	pink
stf2	4	total
stf2	3	total
stf2	3	total
stf2	2	total
stf2	6	total
stf2	4	total
stf2	5	total
stf12	1	white
stf12	0	white
stf12	13	white
stf12	0	white
stf12	10	white
stf12	8	white
stf12	12	white
stf12	4	white
stf12	10	white
stf12	0	white
stf12	4	white
stf12	6	white
stf12	0	pink
stf12	0	pink
stf12	0	pink
stf12	0	pink
stf12	0	pink
stf12	0	pink
stf12	0	pink
stf12	0	pink
stf12	0	pink
stf12	0	pink
stf12	0	pink
stf12	0	pink
stf12	1	total
stf12	0	total
stf12	13	total
stf12	0	total
stf12	10	total
stf12	8	total
stf12	12	total
stf12	4	total
stf12	10	total
stf12	0	total
stf12	4	total
stf12	6	total

### Sheet: FigS8 nodule number 14-21dpi
genotype	Nodules	Group
wt	3	fourteen			Method:	Scheirer–Ray–Hare	(non-parametric	2-way	ANOVA)
wt	2	fourteen
wt	3	fourteen			DV:	y_raw
wt	3	fourteen			Observations:	88
wt	3	fourteen			D:	0.976515
wt	3	fourteen			MS	total:	652.667
wt	5	fourteen
wt	2	fourteen				Df	Sum	Sq	H	p.value
wt	2	fourteen			Mutant	1	36960	57.991	0
wt	2	fourteen			Treatment	1	6006	9.424	0.00214
wt	2	fourteen			Mutant:Treatment	1	172	0.27	0.60332
wt	1	fourteen			Residuals	84	12310
wt	3	fourteen
wt	4	fourteen			Post-hoc:	Pairwise	Wilcoxon	rank-sum	tests	(BH	correction)
wt	3	fourteen			Compact	letters	(non-parametric):
wt	2	fourteen				ein2abhar1_fourteen	wt_fourteen	ein2abhar1_twentyone	wt_twentyone
wt	1	fourteen				a	b	c	d
wt	3	fourteen
wt	3	fourteen			Adjusted	p-value	matrix	(non-parametric,	Wilcoxon	BH):
wt	3	fourteen				ein2abhar1_fourteen	wt_fourteen	ein2abhar1_twentyone	wt_twentyone
wt	4	fourteen			ein2abhar1_fourteen	1	0	0.0001	0
wt	3	fourteen			wt_fourteen	0	1	0	0
wt	4	fourteen			ein2abhar1_twentyone	0.0001	0	1	0
wt	4	fourteen			wt_twentyone	0	0	0	1
wt	4	fourteen
wt	3	fourteen
wt	2	fourteen
wt	3	fourteen
wt	3	fourteen
wt	3	fourteen
wt	4	twentyone
wt	4	twentyone
wt	6	twentyone
wt	4	twentyone
wt	5	twentyone
wt	5	twentyone
wt	3	twentyone
wt	3	twentyone
wt	3	twentyone
wt	4	twentyone
wt	5	twentyone
wt	4	twentyone
wt	3	twentyone
wt	4	twentyone
wt	4	twentyone
wt	4	twentyone
wt	6	twentyone
wt	4	twentyone
wt	5	twentyone
wt	3	twentyone
wt	2	twentyone
wt	5	twentyone
wt	4	twentyone
wt	5	twentyone
wt	5	twentyone
wt	4	twentyone
wt	1	twentyone
wt	4	twentyone
wt	4	twentyone
wt	4	twentyone
ein2abhar1	23	fourteen
ein2abhar1	21	fourteen
ein2abhar1	13	fourteen
ein2abhar1	22	fourteen
ein2abhar1	25	fourteen
ein2abhar1	21	fourteen
ein2abhar1	21	fourteen
ein2abhar1	23	fourteen
ein2abhar1	21	fourteen
ein2abhar1	29	fourteen
ein2abhar1	24	fourteen
ein2abhar1	31	fourteen
ein2abhar1	29	fourteen
ein2abhar1	24	fourteen
ein2abhar1	36	twentyone
ein2abhar1	50	twentyone
ein2abhar1	32	twentyone
ein2abhar1	42	twentyone
ein2abhar1	37	twentyone
ein2abhar1	48	twentyone
ein2abhar1	49	twentyone
ein2abhar1	33	twentyone
ein2abhar1	41	twentyone
ein2abhar1	43	twentyone
ein2abhar1	21	twentyone
ein2abhar1	38	twentyone
ein2abhar1	51	twentyone
ein2abhar1	48	twentyone
