## Supplemental data 4 for "Specialised root hair cells facilitate rhizobial infection"

### Sheet: Fig3a
group	density
EXPB1	11.8644
EXPB1	13.1148		Transform: log
EXPB1	58.9041		Analysis of Variance Table
EXPB1	31.3253
NPL	0		Response: ytr
NPL	0		Df Sum Sq Mean Sq F value Pr(>F)				Compact letters):
NPL	0		df[[group_col]] 2 20.4833 10.2416 16.685 0.0009383 ***				EXPB1 NPL overlap
NPL	0		Residuals 9 5.5245 0.6138				"a" "b" "a"
overlap	1.69492		---
overlap	3.27869		Signif. codes: 0 ‘***’ 0.001 ‘**’ 0.01 ‘*’ 0.05 ‘.’ 0.1 ‘ ’ 1
overlap	31.5068		Shapiro p: 0.06261578
overlap	2.40964		Levene p : 0.2619557
			Pass : TRUE

### Sheet: Fig3b
group	density
STF1	20.8333
STF1	10.7656		--- Transform: sqrt ---
STF1	2.886		Analysis of Variance Table
STF1	11.4213
STF1	20.0286		Response: ytr
STF1	6.99301		Df Sum Sq Mean Sq F value Pr(>F)
STF1	9.23077		df[[group_col]] 2 24.915 12.457 14.553 0.0001083 ***
STF1	0		Residuals 21 17.976 0.856
NPL	0		---
NPL	0		Signif. codes: 0 ‘***’ 0.001 ‘**’ 0.01 ‘*’ 0.05 ‘.’ 0.1 ‘ ’ 1
NPL	0		Shapiro p (residuals): 0.08292
NPL	0		Levene p: 0.08145
NPL	0		Pass assumptions? YES
NPL	2.62238					>> CHOSEN transform: sqrt for density
NPL	0					Compact letters (Mutant):
NPL	0					NPL overlap STF1
overlap	4.52899					"a" "b" "b"
overlap	5.98086
overlap	12.987
overlap	5.07614
overlap	21.4592
overlap	5.24476
overlap	6.15385
overlap	9.38967

### Sheet: Fig5d
genotype	density
wt	9.32642		Method: Kruskal–Wallis (non-parametric) + pairwise Wilcoxon (BH)
wt	13.6054
wt	10.211		Kruskal-Wallis rank sum test
wt	7.14286
wt	20.0429		data: y_raw by Mutant
wt	31.4465		Kruskal-Wallis chi-squared = 16.372, df = 3, p-value = 0.0009513
wt	13.1165
wt	17.3033		Compact	letters	(Mutant):
wt	28.7044			wt	har1	ein2ab	har1ein2ab
wt	5.30504			a	a	b	b
ein2ab	22.3642
ein2ab	34.4498		Adjusted	p-value	matrix:
ein2ab	29.8229			wt	har1	ein2ab	har1ein2ab
ein2ab	23.6002		wt	1	0.9698	0.0104	0.017
ein2ab	23.6407		har1	0.9698	1	0.0226	0.0226
ein2ab	23.1481		ein2ab	0.0104	0.0226	1	0.2083
ein2ab	34.632		har1ein2ab	0.017	0.0226	0.2083	1
ein2ab	21.097
ein2ab	17.9876
ein2ab	32.4118
ein2ab	40.4082
ein2ab	37.0112
ein2ab	24.9671
ein2ab	37.0036
har1	17.8731
har1	26.4228
har1	16.7598
har1	3.16313
har1	3.88673
har1	13.9335
har1	15.9081
har1	50.7426
har1	3.69686
har1	28.0187
har1ein2ab	23.1092
har1ein2ab	126.411
har1ein2ab	52.8701
har1ein2ab	119.611
har1ein2ab	24.7219
har1ein2ab	31.8043
