## Supplemental data 5 for "Specialised root hair cells facilitate rhizobial infection"

### Sheet: all_permutation_results
For each root hair cluster, a permutation test was done determining the mean fraction of Nodulating (Nod+) species present in each HOG, either based on node N16 (common ancestor of NFN) or N24 (common ancestor of Fabales). Orthogroups were either filtered (excluding those with 5 or fewer species, or with all species present) or remained unfiltered. Each tests consists of 10,000 permutations, and …
Cluster	Node	Orthogroups filtered?	Oberved Nod+ fraction	Sampled Nod+ fraction	Number of starting genes	Emperical p-value	Significantly higher Nod+ fraction?
c0	N16	unfiltered	0.68299	0.605593	4	0.129587	No
c0	N16	filtered	0.607359	0.599872	4	0.4105	No
c0	N24	unfiltered	0.827097	0.788665	4	0.155184	No
c0	N24	filtered	0.76	0.78621	4	0.148072	No
c1	N16	unfiltered	0.599976	0.6059	361	0.189481	No
c1	N16	filtered	0.597667	0.600243	361	0.345265	No
c1	N24	unfiltered	0.787003	0.788633	361	0.305969	No
c1	N24	filtered	0.787025	0.786269	361	0.416058	No
c2	N16	unfiltered	0.594028	0.606406	22	0.343966	No
c2	N16	filtered	0.597684	0.600866	22	0.469253	No
c2	N24	unfiltered	0.784514	0.788758	22	0.385061	No
c2	N24	filtered	0.78933	0.786421	22	0.39676	No
c3	N16	unfiltered	0.589246	0.606146	88	0.115488	No
c3	N16	filtered	0.573041	0.600422	88	0.0193981	No
c3	N24	unfiltered	0.794613	0.788748	88	0.193281	No
c3	N24	filtered	0.786088	0.786361	88	0.490051	No
c4	N16	unfiltered	0.599735	0.606357	23	0.421658	No
c4	N16	filtered	0.587971	0.600609	23	0.328767	No
c4	N24	unfiltered	0.787012	0.788612	23	0.472453	No
c4	N24	filtered	0.778508	0.78609	23	0.315768	No
c5	N16	unfiltered	0.65834	0.60598	27	0.0264974	Yes
c5	N16	filtered	0.650317	0.60038	27	0.0254975	Yes
c5	N24	unfiltered	0.791258	0.788661	27	0.39966	No
c5	N24	filtered	0.805566	0.786342	27	0.0860914	No
c6	N16	unfiltered	0.605504	0.605412	510	0.490251	No
c6	N16	filtered	0.600143	0.599834	510	0.474853	No
c6	N24	unfiltered	0.789805	0.788557	510	0.318568	No
c6	N24	filtered	0.787878	0.786174	510	0.279672	No
c7	N16	unfiltered	0.670543	0.606443	3	0.220478	No
c7	N16	filtered	0.670543	0.600108	3	0.175988	No
c7	N24	unfiltered	0.788889	0.788671	3	0.335566	No
c7	N24	filtered	0.788889	0.785601	3	0.369957	No
c8	N16	unfiltered	0.626432	0.606401	60	0.124888	No
c8	N16	filtered	0.629748	0.60047	60	0.0409959	Yes
c8	N24	unfiltered	0.791511	0.788881	60	0.364764	No
c8	N24	filtered	0.801899	0.786331	60	0.0527947	No
c9	N16	unfiltered	0.653568	0.606389	23	0.0524948	No
c9	N16	filtered	0.643563	0.600575	23	0.0589941	No
c9	N24	unfiltered	0.79097	0.789062	23	0.430157	No
c9	N24	filtered	0.784864	0.786585	23	0.483152	No
c10	N16	unfiltered	0.608652	0.604768	972	0.150185	No
c10	N16	filtered	0.602406	0.599343	972	0.193981	No
c10	N24	unfiltered	0.790917	0.788433	972	0.0810919	No
c10	N24	filtered	0.786777	0.786108	972	0.366063	No
c11	N16	unfiltered	0.596779	0.606079	47	0.330267	No
c11	N16	filtered	0.598547	0.600168	47	0.477652	No
c11	N24	unfiltered	0.787015	0.78877	47	0.438456	No
c11	N24	filtered	0.784899	0.786215	47	0.469153	No
c12	N16	unfiltered	0.595167	0.606294	4	0.489651	No
c12	N16	filtered	0.595167	0.600707	4	0.4954	No
c12	N24	unfiltered	0.760055	0.788727	4	0.0789921	No
c12	N24	filtered	0.755343	0.78609	4	0.0992092	No
c13	N16	unfiltered	0.563182	0.606363	22	0.0590941	No
c13	N16	filtered	0.545935	0.600575	22	0.0128987	No
c13	N24	unfiltered	0.787392	0.788765	22	0.480652	No
c13	N24	filtered	0.762675	0.786264	22	0.0511949	No
c14	N16	unfiltered	0.604744	0.605784	64	0.491151	No
c14	N16	filtered	0.598084	0.600088	64	0.458254	No
c14	N24	unfiltered	0.783079	0.788546	64	0.250975	No
c14	N24	filtered	0.783555	0.786145	64	0.391961	No
c15	N16	unfiltered	0.597222	0.605745	356	0.105689	No
c15	N16	filtered	0.598738	0.600093	356	0.417258	No
c15	N24	unfiltered	0.783287	0.788657	356	0.0505949	No
c15	N24	filtered	0.785787	0.786241	356	0.454955	No
c16	N16	unfiltered	0.597852	0.605971	172	0.207979	No
c16	N16	filtered	0.596411	0.600351	172	0.340866	No
c16	N24	unfiltered	0.785202	0.788659	172	0.239276	No
c16	N24	filtered	0.783243	0.786301	172	0.283672	No
c17	N16	unfiltered	0.577929	0.606188	46	0.070093	No
c17	N16	filtered	0.57236	0.600363	46	0.0627937	No
c17	N24	unfiltered	0.792045	0.788814	46	0.354265	No
c17	N24	filtered	0.787548	0.786384	46	0.439356	No
c18	N16	unfiltered	0.610915	0.604843	924	0.0584942	No
c18	N16	filtered	0.599723	0.599416	924	0.463354	No
c18	N24	unfiltered	0.790484	0.788446	924	0.132887	No
c18	N24	filtered	0.785713	0.786149	924	0.419158	No
c19	N16	unfiltered	0.597782	0.605893	225	0.176682	No
c19	N16	filtered	0.598573	0.600211	225	0.422658	No
c19	N24	unfiltered	0.776573	0.788679	225	0.00159984	No
c19	N24	filtered	0.776648	0.786277	225	0.0180982	No
c20	N16	unfiltered	0.629057	0.606297	14	0.253575	No
c20	N16	filtered	0.629057	0.600851	14	0.20218	No
c20	N24	unfiltered	0.779852	0.788605	14	0.322068	No
c20	N24	filtered	0.78551	0.786256	14	0.472453	No
c21 SRH	N16	unfiltered	0.621977	0.606035	158	0.0666933	No
c21 SRH	N16	filtered	0.625096	0.600374	158	0.00729927	Yes
c21 SRH	N24	unfiltered	0.796413	0.788688	158	0.0618938	No
c21 SRH	N24	filtered	0.800706	0.786316	158	0.0079992	Yes
c22	N16	unfiltered	0.598633	0.606602	21	0.412459	No
c22	N16	filtered	0.586336	0.601187	21	0.309169	No
c22	N24	unfiltered	0.77619	0.78872	21	0.176382	No
c22	N24	filtered	0.780644	0.786428	21	0.370063	No
c23	N16	unfiltered	0.610186	0.605584	391	0.237376	No
c23	N16	filtered	0.604391	0.599917	391	0.232577	No
c23	N24	unfiltered	0.789258	0.788617	391	0.408459	No
c23	N24	filtered	0.787216	0.786212	391	0.382262	No
c24	N16	unfiltered	0.590901	0.606101	48	0.221478	No
c24	N16	filtered	0.586526	0.60047	48	0.225577	No
c24	N24	unfiltered	0.79502	0.788813	48	0.241776	No
c24	N24	filtered	0.805018	0.786476	48	0.0430957	Yes
c25	N16	unfiltered	0.614528	0.605089	774	0.0150985	Yes
c25	N16	filtered	0.600038	0.59956	774	0.456354	No
c25	N24	unfiltered	0.793487	0.788512	774	0.00719928	Yes
c25	N24	filtered	0.7852	0.786152	774	0.343866	No
c26	N16	unfiltered	0.599188	0.603375	2058	0.0233977	No
c26	N16	filtered	0.5979	0.598244	2058	0.432357	No
c26	N24	unfiltered	0.786187	0.788071	2058	0.0267973	No
c26	N24	filtered	0.785591	0.78583	2058	0.414159	No
c27	N16	unfiltered	0.604541	0.605836	352	0.429557	No
c27	N16	filtered	0.58577	0.600237	352	0.010199	No
c27	N24	unfiltered	0.795904	0.788687	352	0.0138986	Yes
c27	N24	filtered	0.784054	0.786311	352	0.268373	No
c28	N16	unfiltered	0.591499	0.605938	235	0.0413959	No
c28	N16	filtered	0.581328	0.60023	235	0.00829917	No
c28	N24	unfiltered	0.780647	0.78869	235	0.0223978	No
c28	N24	filtered	0.772902	0.786293	235	0.00139986	No
c29	N16	unfiltered	0.603075	0.605702	379	0.344966	No
c29	N16	filtered	0.597547	0.600069	379	0.350165	No
c29	N24	unfiltered	0.788087	0.788651	379	0.423058	No
c29	N24	filtered	0.78913	0.78627	379	0.206079	No
c30	N16	unfiltered	0.61335	0.606248	36	0.367163	No
c30	N16	filtered	0.619174	0.600562	36	0.191181	No
c30	N24	unfiltered	0.775273	0.788815	36	0.0962904	No
c30	N24	filtered	0.775497	0.786363	36	0.171183	No
c31	N16	unfiltered	0.592513	0.605815	350	0.0218978	No
c31	N16	filtered	0.592839	0.600122	350	0.133987	No
c31	N24	unfiltered	0.78261	0.788654	350	0.0318968	No
c31	N24	filtered	0.785768	0.786215	350	0.452955	No
c32	N16	unfiltered	0.606437	0.605637	33	0.469953	No
c32	N16	filtered	0.609224	0.599979	33	0.323368	No
c32	N24	unfiltered	0.77062	0.788575	33	0.0464954	No
c32	N24	filtered	0.792134	0.786158	33	0.286571	No

### Sheet: genomes
List of species investigated in the phylogenetic analysis
Species code	Species name	Order	Family	Root nodule symbiosis	Source
Colpar	Colletia paradoxa	Rosales	Rhamnaceae	1	not yet public
Distri	Discaria trinervis	Rosales	Rhamnaceae	1	10.1126/science.aat1743
Pomvac	Pomaderris vacciniifolia	Rosales	Rhamnaceae	0	not yet public
Ceathy	Ceanothus thyrsiflorus	Rosales	Rhamnaceae	1	not yet public
Zizjuj	Ziziphus jujuba	Rosales	Rhamnaceae	0	10.1038/ncomms6315
Sagthe	Sageretia theezans	Rosales	Rhamnaceae	0	not yet public
Rharub	Rhamnella rubrinervis	Rosales	Rhamnaceae	0	NCBI, bioproject PRJNA554263
Hiprha	Hippophae rhamnoides	Rosales	Elaeagnaceae	1	10.1111/nph.18017
Hipsal	Hippophae salicifolia	Rosales	Elaeagnaceae	1	not yet public
Shearg	Shepherdia argentea	Rosales	Elaeagnaceae	1	not yet public
Elaang	Elaeagnus angustifolia	Rosales	Elaeagnaceae	1	not yet public
Parand	Parasponia andersonii	Rosales	Cannabaceae	1	10.1073/pnas.1721395115
Parrug	Parasponia rugosa	Rosales	Cannabaceae	1	not yet public
Treori	Trema orientalis	Rosales	Cannabaceae	0	10.1073/pnas.1721395115
Tretom	Trema tomentosa	Rosales	Cannabaceae	0	not yet public
Cansat	Cannabis sativa	Rosales	Cannabaceae	0	NCBI, bioproject PRJEB29284
Humlup	Humulus lupulus	Rosales	Cannabaceae	0	10.1093/pcp/pcu169
Mornot	Morus notabilis	Rosales	Moraceae	0	10.1038/ncomms3445
Fraana	Fragaria x ananassa Camarosa	Rosales	Rosaceae	0	10.1038/s41438-0.21-00476-4
Fraves	Fragaria vesca	Rosales	Rosaceae	0	10.1093/gigascience/gix124
Potmic	Potentilla micrantha	Rosales	Rosaceae	0	10.1093/gigascience/giy010
Roschi	Rosa chinensis	Rosales	Rosaceae	0	10.1038/s41588-018-0110-3
Rubocc	Rubus occidentalis	Rosales	Rosaceae	0	10.1111/tpj.13215
Rubell	Rubus ellipticus	Rosales	Rosaceae	0	not yet public
Filulm	Filipendula ulmaria	Rosales	Rosaceae	0	not yet public
Drydru	Dryas drummondii	Rosales	Rosaceae	1	not yet public
Dryoct	Dryas octopetala	Rosales	Rosaceae	0	not yet public
Purtri	Purshia tridentata	Rosales	Rosaceae	1	not yet public
Cermon	Cercocarpus montanus	Rosales	Rosaceae	1	not yet public
Pruper	Prunus persica	Rosales	Rosaceae	0	10.1038/ng.2586
Pyrbet	Pyrus betulifolia	Rosales	Rosaceae	0	10.1111/pbi.13226
Maldom	Malus domestica GDDH13_1_1	Rosales	Rosaceae	0	10.1038/ng.3886
Casgla	Casuarina glauca	Fagales	Casuarinaceae	1	10.1111/tpj.16201
Cascun	Casuarina cunninghamiana	Fagales	Casuarinaceae	1	10.1111/tpj.16201
Allnan	Allocasuarina nana	Fagales	Casuarinaceae	1	not yet public
Corhet	Corylus heterophylla	Fagales	Betulaceae	0	10.1093/gigascience/giab027
Carfan	Carpinus fangiana	Fagales	Betulaceae	0	10.1038/s41597-020-0370-5
Betpen	Betula pendula	Fagales	Betulaceae	0	10.1038/ng.3862
Alnrub	Alnus rubra	Fagales	Betulaceae	1	10.1093/g3journal/jkad060
Myrcer	Myrica cerifera	Fagales	Myricaceae	1	not yet public
Jugreg	Juglans regia	Fagales	Juglandaceae	0	10.1111/tpj.13207
Quesub	Quercus suber	Fagales	Fagaceae	0	10.1093/gigascience/giab027
Casmol	Castanea mollissima	Fagales	Fagaceae	0	NCBI, bioproject PRJNA46687
Castib	Castanopsis tibetana	Fagales	Fagaceae	1	10.1111/1755-0998.13539
Fagsyl	Fagus sylvatica	Fagales	Fagaceae	0	10.1093/gigascience/giy063
Citlan	Citrullus lanatus ssp vulgaris 97103	Cucurbitales	Cucurbitaceae	0	10.1038/ng.2470
Lagsic	Lagenaria siceraria	Cucurbitales	Cucurbitaceae	0	10.1111/tpj.13722
Benhis	Benincasa hispida	Cucurbitales	Cucurbitaceae	0	10.1038/s41467-019-13185-3
Cucsat	Cucumis sativus PI183967	Cucurbitales	Cucurbitaceae	0	10.1016/j.molp.2017.09.003
Cucmax	Cucurbita maxima	Cucurbitales	Cucurbitaceae	0	10.1016/j.molp.2017.09.003
Momcha	Momordica charantia	Cucurbitales	Cucurbitaceae	0	NCBI, bioproject PRJDB4642
Corlae	Corynocarpus laevigatus	Cucurbitales	Corynocarpaceae	0	not yet public
Cornep	Coriaria nepalensis	Cucurbitales	Coriariaceae	1	10.1038/s41597-023-02171-6
Datglo	Datisca glomerata	Cucurbitales	Datiscaceae	1	10.1126/science.aat1743
Datcan	Datisca cannabina	Cucurbitales	Datiscaceae	1	not yet public
Begfuc	Begonia fuchsioides	Cucurbitales	Begoniaceae	0	10.1126/science.aat1743
Vigung	Vigna unguiculata	Fabales	Fabaceae	1	10.1111/tpj.14349
Phavul	Phaseolus vulgaris	Fabales	Fabaceae	1	10.1038/ng.3008
Glysoj	Glycine soja	Fabales	Fabaceae	1	NCBI, bioproject PRJNA486704
Cajcaj	Cajanus cajan	Fabales	Fabaceae	1	10.1038/nbt.2022.
Spasub	Spatholobus suberectus	Fabales	Fabaceae	1	NCBI, bioproject PRJNA482912
Abrpre	Abrus precatorius	Fabales	Fabaceae	1	NCBI, bioproject PRJNA482671
Tripra	Trifolium pratense	Fabales	Fabaceae	1	10.1038/srep17394
Medtru	Medicago truncatula	Fabales	Fabaceae	1	10.1038/s41477-018-0286-7
Pissat	Pisum sativum	Fabales	Fabaceae	1	10.1038/s41588-019-0480-1
Vicfab	Vicia faba	Fabales	Fabaceae	1	10.1038/s41586-023-05791-5
Cicari	Cicer arietinum ICC4958	Fabales	Fabaceae	1	10.1038/SREP12806
Sesbis	Sesbania bispinosa	Fabales	Fabaceae	1	NCBI, bioproject PRJNA475612
Lotjap	Lotus japonicus	Fabales	Fabaceae	1	10.1101//2020.05.29.124313
Arahyp	Arachis hypogaea	Fabales	Fabaceae	1	10.25739/hb5x-wx74
Aeseve	Aeschynomene evenia	Fabales	Fabaceae	1	10.1038/s41467-021-21094-7
Nisbra	Nissolia brasiliensis	Fabales	Fabaceae	0	not yet public
Nissch	Nissolia schottii	Fabales	Fabaceae	0	10.1126/science.aat1743
Casaus	Castanospermum australe	Fabales	Fabaceae	0	10.1126/science.aat1743
Lupalb	Lupinus albus	Fabales	Fabaceae	1	10.1038/s41467-019-14197-9
Lupang	Lupinus angustifolius	Fabales	Fabaceae	1	10.1111/pbi.12615
Faialb	Faidherbia albida	Fabales	Fabaceae	1	10.1093/gigascience/giy152
Acamel	Acacia melanoxylon	Fabales	Fabaceae	1	10.1093/jhered/esab010
Mimpud	Mimosa pudica	Fabales	Fabaceae	1	NCBI, bioproject PRJNA787464
Proalb	Prosopis alba	Fabales	Fabaceae	1	NCBI, bioproject PRJNA514254
Adepav	Adenanthera pavonina	Fabales	Fabaceae	?	not yet public
Eryivo	Erythrophleum ivorense	Fabales	Fabaceae	1	not yet public
Chafas	Chamaecrista fasciculata	Fabales	Fabaceae	1	10.1126/science.aat1743
Sentor	Senna tora	Fabales	Fabaceae	0	10.1038/s41467-021-21987-7
Cercan	Cercis canadensis	Fabales	Fabaceae	0	10.1126/science.aat1743
Singla	Sindora glabra	Fabales	Fabaceae	0	10.3389/fpls.2021.794830
Bauvar	Bauhinia variegata	Fabales	Fabaceae	0	10.1093/dnares/dsac012
Quisap	Quillaja saponaria	Fabales	Quillajaceae	1	10.1126/science.adf3727
Popsim	Populus simonii	Malpighiales	Salicaceae	0	10.1534/g3.119.400913
Salsuc	Salix suchowensis	Malpighiales	Salicaceae	0	NCBI, bioproject PRJNA668632
Hevbra	Hevea brasiliensis	Malpighiales	Euphorbiaceae	0	NCBI, bioproject PRJNA310386
Manesc	Manihot esculenta	Malpighiales	Euphorbiaceae	0	10.1038/nbt.3535
Jatcur	Jatropha curcas	Malpighiales	Euphorbiaceae	0	NCBI, bioproject PRJNA601606
Riccom	Ricinus communis	Malpighiales	Euphorbiaceae	0	10.1038/nbt.1674
Linusi	Linum usitatissimum	Malpighiales	Linaceae	0	10.1111/j.1365-313X.2012.05093.x
Aratha	Arabidopsis thaliana	Brassicales	Brassicaceae	0	10.1093/nar/gkr1090
Roraqu	Rorripa aquatica	Brassicales	Brassicaceae	0	10.1101/2022.06.06.494894
Tarhas	Tarenaya hassleriana	Brassicales	Cleomaceae	0	10.1105/tpc.113.113480
Morole	Moringa oleifera	Brassicales	Moringaceae	0	10.1093/gigascience/giy152
Sholep	Shorea leprosula	Malvales	Dipterocarpaceae	0	10.1038/s42003-021-02682-1
Gosrai	Gossypium raimondii	Malvales	Malvaceae	0	10.1038/nature11798
Thecac	Theobrama cacao	Malvales	Malvaceae	0	10.1186/gb-2013-14-6-r53
Citcle	Citrus clementina	Sapindales	Rutaceae	0	10.1038/nbt.2906
Citsin	Citrus sinensis	Sapindales	Rutaceae	0	10.1038/nbt.2906
Sclbir	Sclerocarya birrea	Sapindales	Anarcadiaceae	0	10.1093/gigascience/giy152
Eucpau	Eucalyptus pauciflora	Myrtales	Myrtaceae	0	10.1093/gigascience/giz160
Eucgra	Eucalyptus grandis	Myrtales	Myrtaceae	0	10.1038/nature13308
Utrgib	Utricularia gibba	Lamiales	Lamiaceae	0	10.1073/pnas.1702072114
Utrren	Utricularia reniformis	Lamiales	Lamiaceae	0	10.3390/ijms21010003
Budalt	Buddleja alternifolia	Lamiales	Scrophulariaceae	0	10.1111/nph.17637
Fraexc	Fraxinus excelsior	Lamiales	Oleaceae	0	10.1038/nature20786
Sollyc	Solanum lycopersicum	Solanales	Solanaceae	0	10.1038/nature11119
Capann	Capsicum annuum	Solanales	Solanaceae	0	10.1073/pnas.1400975111
Nicben	Nicotiana benthamiana	Solanales	Solanaceae	0	10.1094/MPMI-06-12-0148-TA
Petaxi	Petunia axillaris	Solanales	Solanaceae	0	10.1038/nplants.2016.74
Daucar	Daucus carota	Apiales	Apiaceae	0	10.1038/ng.3565
Helann	Helianthus annuus	Asterales	Asteraceae	0	10.1038/nature22380
Rhosim	Rhododendron simsii	Ericales	Ericaceae	0	10.1038/s41467-020-18771-4
Rhowil	Rhododendron williamsianum	Ericales	Ericaceae	0	10.1093/gbe/evz245
Camsin	Camellia sinensis	Ericales	Theaceae	0	NCBI, bioproject PRJNA524157
Betpat	Beta patula	Caryophyllales	Amaranthaceae	0	10.1111/tpj.14413
Chequi	Chenopodium quinoa	Caryophyllales	Chenopodiaceae	0	10.1038/nature21370
Spiole	Spinacia oleracea	Caryophyllales	Amaranthaceae	0	bvseq.molgen.mpg.de
Amahyp	Amaranthus hypochondriacus	Caryophyllales	Amaranthaceae	0	10.3835/plantgenome2015.07.0062
Procyn	Protea cynaroides	Proteales	Proteaceae	0	10.1111/tpj.16044
Aqucoe	Aquilegia coerulea	Ranunculales	Ranunculaceae	0	10.7554/eLife.36426
Horvul	Hordeum vulgare	Poales	Poaceae	0	not yet public
