## Supplemental data 8 for "Specialised root hair cells facilitate rhizobial infection"

### Sheet: Fig S9
genotype	mean_ITdensity	sem_ITdensity	n_ITroots	mean_EXPB1density	sem_EXPB1density	n_EXPB1roots									Spearman's rank correlation rho
ein2ab	44.7	8.31	4	28.8	1.91	14
har1	18.8	1.62	4	18	4.58	10									data: summ_genotype$mean_EXPB1density and summ_genotype$mean_ITdensity
har1ein2ab	60.2	2.32	4	63.1	19.5	6									S = 0, p-value < 2.2e-16
wt	13.8	1.95	6	15.6	2.79	10									alternative hypothesis: true rho is not equal to 0
															sample estimates:
															rho
															1
