## Supplemental data 9 for "Specialised root hair cells facilitate rhizobial infection"

### Sheet: HR constructs
short name	full construct name	vector backbone	purpose
MN8	pL1V-F3_pNPL1_nls-mCherry_NOSt	pL1V-F3	lvl2 cloning
MN1	pL1V-F3_pNFR1_gNFR1_tNFR1	pL1V-F3	lvl2 cloning
MN3	pL1V-F3_pEXPB1_gNFR1_tNFR1	pL1V-F3	lvl2 cloning
MN5	pL1V-R1_pEXPB1_tYFPnls_NOSt	pL1V-R1	lvl2 cloning
MN9	pL1V-R1_pSTF1_tYFPnls_NOSt	pL1V-R1	lvl2 cloning
MN10	pL1V-F3_pSTF1_gNFR1_tNFR1	pL1V-F3	lvl2 cloning
MN12	pL2V_p35S_dsRednls_pNFR1_gNFR1	pIV101	nfr1 rescue
MN13	pL2V_p35S_dsRednls_pEXPB1-gNFR1	pIV101	nfr1 rescue
MN19	pL2V_p35S_dsRednls_pSTF1-gNFR1	pIV101	nfr1 rescue
MN17	pL2V_pEXPB1_tYFPnls_pNPL1_nls-mCherry	pIV101	SRH visualization
MN20	pL2V_pSTF1_tYFPnls_pNPL1_nls-mCherry	pIV101	SRH visualization

### Sheet: primer sequences
Name	Sequence	LORE line
STF1-1_Fwd	CCGGTACTTCATTGTTGTTGGGAAACTCTG	30090214
STF1-1_Rev	TCATCCCAAGAGACCCTCCTCCCA	30090214
STF1-2_Fwd	TGTTGTTGTTGCTGCTGCTGTGAGA	30090226
STF1-2_Rev	GGGGAACACAATTCATAACCCTTGGTGC	30090226
STF1-3_Fwd	TCATCCCTTGCACCTCTGCACCCT	30164854
STF1-3_Rev	GCCAGAGCAACAACCAGTCTTCACCC	30164854
STF2-1 Fwd	CCCGCATAATTAGCCGGCCTTTGA	30005945
STF2-1 Rev	AGTTGCTGCGGAAATTGGTCTGGG	30005945

### Sheet: promoter sequences
gene	promoter sequence
STF1	GGTCTCAGGAGTAAAAGGGGAAGTTGCACTCCATAATGTAGACAAAGCATAGAGGGCACATGGTGTTGGCACCAAATGCCATTATTTTCAATTTTCCATGTCCCACACACTCCACAATCCACGCATTAATTACACGGCCAGGCTTTTCCTTATCTTGGTTTAGTTTCCATACTGCCCTTGTGCCTTAATCATCATCCAAACTTCAACTTTTTTAGAACAACATCATCTTGGTCACCATTTAAAGTCATACTTAAGTCTCAAGTCTCAACTAAGTGTGATCTATATCGGGATTTACTTTGGCAGGGTTATAGGGTGTGAACATGATTACTTTGTTCCCAAAAGCCTAAAATAAGAAAGTTAATTTTTGCATGTATTTATATTAATAAGTAAAGCTATAAA…
EXPB1	GGTCTCAGGAGATATAGATAGATAGATATTTTTTTTTTGGAAAAACCAAATATAAATATATATATATATATATAAATAATTACTTTGGGAAATAAGAGCCCCAAGTACAATATAGATAGATATATATTGATGGAAATTTTTATATTTTTAAAGTATTTTATCTAAATTATTTATTAATAACTATTATTTTGTTTTTTATTTTGATTTTTTAAATTTGTCAAATGCAAAGCTCAAGTCAATTTTAAGTCTATGAATGTTGTTATTTAATATAAGTAGTTGAATAAGTTTTTATAATACAATTTTTTTCGGTTTTTAGTTTATTAATTTTTTTATTTTTTAATGTATTTAATATAAAGGTATGTGAGCTTTTATGGTTTAATACATATGTGTATTTGTACT…
